# The expression of virulence increases outer-membrane permeability and sensitivity to envelope stress in *Salmonella* Typhimurium

**DOI:** 10.1101/2021.06.08.447568

**Authors:** Malgorzata Sobota, Pilar Natalia Rodilla Ramirez, Alexander Cambré, Tiphaine Haas, Delphine Cornillet, Andrea Rocker, Abram Aertsen, Médéric Diard

**Author notes:** Contributed equally (Malgorzata Sobota, Pilar Natalia Rodilla Ramirez, Alexander Cambré).

## Abstract

Environmental cues modulate the expression of virulence in bacterial pathogens. However, while cues that upregulate virulence are often intuitive and mechanistically well understood, this is less so for cues that downregulate virulence. In this study, we noticed that upregulation of the HilD virulence regulon in *Salmonella* Typhimurium (*S*.Tm) sensitized cells to membrane stress mediated by cholate, Tris/EDTA or heat. Further monitoring of membrane status and stress resistance of *S*.Tm cells in relation to virulence expression, revealed that co-expressed virulence factors embedded in the envelope (including the Type Three Secretion System 1 and the flagella) increased permeability, and stress sensitivity of the membrane. Importantly, pretreating the bacteria by sublethal stress inhibited virulence expression and restored stress resistance. As such, these results demonstrate a trade-off between virulence and stress resistance, which explains the downregulation of virulence expression in response to harsh environments in *S*.Tm.
