## Supplementary material for "The expression of virulence increases outer-membrane permeability and sensitivity to envelope stress in *Salmonella* Typhimurium": Table S1

### Sheet: Sheet1
UPREGULATED PROTEINS
Accession	Gene_Name	Protein_Description	log2ratio	q-value	Function	Locus
A0A0H3NHJ8	minE	Cell division topological specificity factor minE	0.657553	0.0399454	Cell division	SL1344_1744
A0A0H3NDZ0	dedD	Cell division protein DedD	0.573575	0.030467	Cell division	SL1344_2333
A0A0H3NGY0	trg	Methyl-accepting chemotaxis protein III (Mcp-iii) (Ribose and galactose chemoreceptor protein) trg	0.936514	0.0057698	Chemotaxis	SL1344_1556
A0A0H3NCE6	cheB	Protein-glutamate methylesterase/protein-glutamine glutaminase cheB	0.780984	0.0147659	Chemotaxis	SL1344_1852
A0A0H3NCQ6	cheM	Methyl-accepting chemotaxis protein II cheM	0.634887	0.0250211	Chemotaxis	SL1344_1854
A0A0H3NMF8	cheW	Purine binding chemotaxis protein cheW	0.910995	0.0308844	Chemotaxis	SL1344_1855
A0A0H3NDZ5	cheA	Chemotaxis protein CheA cheA	0.733275	0.0327409	Chemotaxis	SL1344_1856
A0A0H3NCF1	motB	Motility protein B motB	0.648369	0.0485094	Chemotaxis	SL1344_1857
A0A0H3NHX2	motA	Motility protein A motA	1.0008	0.0129269	Chemotaxis	SL1344_1858
A0A0H3NLZ8	SL1344_3112	Methyl-accepting transducer domain-containing protein	2.19806	0.0017151	Chemotaxis	SL1344_3112
A0A0H3NG60	SL1344_3189	Methyl-accepting chemotaxis protein II	1.57762	0.002096	Chemotaxis	SL1344_3189
A0A0H3NS38	aer	Aerotaxis receptor protein aer	1.06543	0.0420268	Chemotaxis	SL1344_3190
A0A0H3NMQ9	tcp	Methyl-accepting chemotaxis citrate transducer tcp	0.860177	0.0043334	Chemotaxis	SL1344_3542
A0A0H3NCH8	fliZ	FliZ protein fliZ	0.695058	0.0420268	Flagella	SL1344_1884
A0A0H3NCT3	fliB	Lysine-N-methylase (Ec 2.1.1.-) (Lysine N-methyltransferase) fliB	0.654157	0.0213411	Flagella	SL1344_1887
A0A0H3NMJ6	fliC	Flagellin fliC	1.13705	0.0479131	Flagella	SL1344_1888
A0A0H3NCI3	fliS	Flagellar secretion chaperone FliS fliS	0.857753	0.0399454	Flagella	SL1344_1890
A0A0H3NE42	fliL	Flagellar protein FliL fliL	0.629475	0.0287743	Flagella	SL1344_1904
A0A0H3NEZ8	fljB	Flagellin	1.50929	0.0042189	Flagella	SL1344_2756
A0A0H3NIH6	ybaL	Hypothetical transport protein	1.02314	0.0109414	Other	SL1344_0485
A0A0H3N8Z2	asnB	Asparagine synthetase B	0.911219	0.0099836	Other	SL1344_0662
A0A0H3NJJ2	ybjD	Toprim domain-containing protein	0.982532	0.0115608	Other	SL1344_0878
A0A0H3NJR9	SL1344_0945	Predicted bacteriophage protein	1.45484	0.0420268	Other	SL1344_0945
A0A0H3NK15	putP	Sodium/proline symporter	1.20461	0.0089969	Other	SL1344_1063
A0A0H3NAR7	SL1344_1177	Predicted bacteriophage protein	2.92484	0.0002795	Other	SL1344_1177
A0A0H3NB04	SL1344_1263	Hypothetical outer membrane protein	3.31663	5.47e-05	Other	SL1344_1263
A0A0H3NCI0	SL1344_1265	Putative DNA/RNA non-specific endonuclease (Fragment)	2.29019	0.0001173	Other	SL1344_1265
A0A0H3NLA5	hyaB2	Uptake hydrogenase-1 large subunit	0.918852	0.0402878	Other	SL1344_1467
A0A0H3NBN9	hdeB	Acid stress chaperone HdeB	1.30673	0.0252568	Other	SL1344_1492
A0A0H3NBG4	fdnG	Formate dehydrogenase N (Nitrate-inducible, alpha subunit) fdnG	0.970886	0.0297762	Other	SL1344_1500
A0A0H3NMH1	SL1344_1867	Hypothetical lipoprotein SL1344_1867	0.692313	0.0245329	Other	SL1344_1867
A0A0H3NDU3	SL1344_2283	Hypothetical receptor/regulator protein SL1344_2283	1.31678	0.0053628	Other	SL1344_2283
A0A0H3NE12	fadI	3-ketoacyl-CoA thiolase	1.46738	0.0432385	Other	SL1344_2358
A0A0H3NK61	SL1344_2438	Uncharacterized protein	0.861564	0.0042415	Other	SL1344_2438
A0A0H3NG39	ribB	3,4-dihydroxy-2-butanone 4-phosphate synthase ribB	0.686624	0.0245329	Other	SL1344_3168
A0A0H3NT12	pckA	Phosphoenolpyruvate carboxykinase (ATP) pckA	0.96739	0.0245243	Other	SL1344_3467
A0A0H3NH73	yhjH	EAL domain-containing protein yhjH	1.42894	0.0245329	Other	SL1344_3576
A0A0H3NIH0	yneB	3-hydroxy-5-phosphonooxypentane-2,4-dione thiolase yneB	0.60324	0.0245329	Other	SL1344_4027
A0A0H3NV05	yneC	(4S)-4-hydroxy-5-phosphonooxypentane-2,3-dione isomerase yneC	0.999372	0.0280459	Other	SL1344_4028
A0A0H3NPB1	yjcE	Hypothetical sodium/hydrogen exchanger family protein yjcE	0.731774	0.0318528	Other	SL1344_4205
A0A0H3NVK9	adi	Arginine decarboxylase adi	1.20512	0.0395064	Other	SL1344_4233
A0A0H3NIX7	SL1344_4247	Hypothetical membrane protein SL1344_4247	4.26755	0.0013299	Other	SL1344_4247
A0A0H3N7D0	nhaR	Transcriptional activator protein NhaR	1.23626	0.003577	Other SPI-1 effectors and regulators	SL1344_0041
A0A0H3NHT8	sinR	LysR-family transcriptional regulator (SPI-6 associated)	3.08118	0.0317078	Other SPI-1 effectors and regulators	SL1344_0300
A0A0H3N9B0	slrP	Type III secretion system effector protein, leucine rich repeat-Acts as a ubiquitin ligase for thioredoxin. Also targets the ERdj3 chaperone of mammalian cells	2.32493	0.0002736	Other SPI-1 effectors and regulators	SL1344_0776
A0A0H3NJU0	gtgA	Hypothetical bacteriophage encoded virulence protein	1.55483	0.0012098	Other SPI-1 effectors and regulators	SL1344_0965
A0A0H3NBV1	pipC	Chaperone protein	3.70194	0.0001725	Other SPI-1 effectors and regulators	SL1344_1029
A0A0H3NA16	sopB	Type III secretion system effector protein. Activates Cdc42, RhoG, AktA and chloride secretion through its inositol phosphatase activity and disrupts tight junctions	3.85486	3.03e-05	Other SPI-1 effectors and regulators	SL1344_1030
A0A0H3NKV1	ssrB	Two-component response regulator	0.980185	0.0356295	Other SPI-1 effectors and regulators	SL1344_1325
A0A0H3NCU0	slyA	Transcriptional regulator SlyA	0.998479	0.0133699	Other SPI-1 effectors and regulators	SL1344_1376
A0A0H3NDT2	sopE2	Guanine nucleotide exchange factor sopE2	3.55209	0.000319	Other SPI-1 effectors and regulators	SL1344_1784
A0A0H3NIK3	sopA	Type III secretion system effector protein SopA-required for invasion and bacterial escape from the SCV sopA	3.55802	3.03e-05	Other SPI-1 effectors and regulators	SL1344_2043
A0A0H3NGI8	sopE	Guanine nucleotide exchange factor	3.28345	0.0001278	Other SPI-1 effectors and regulators	SL1344_2674
A0A0H3NH64	sopD	Type III secretion system effector protein-involved in bacterial invasion, also promotes secretion or accumulation of fluid sopD	3.82785	3.16e-05	Other SPI-1 effectors and regulators	SL1344_2924
A0A0H3NIM6	rtsB	Regulator of flhDC rtsB	4.06553	0.0005782	Other SPI-1 effectors and regulators	SL1344_4250
A0A0H3NPF5	rtsA	Regulator of SPI-1 rtsA	2.15673	0.0081279	Other SPI-1 effectors and regulators	SL1344_4251
A0A0H3NBY6	phoH	PhoH protein (Phosphate starvation-inducible protein PsiH)	1.38871	0.0461007	Phosphate regulon	SL1344_1064
A0A0H3NF77	avrA	Type III secretion system effector protein-regulator of Salmonella-induced inflammatory response	2.40722	0.0006789	SPI-1	SL1344_2845
E1WAB4	orgB	Oxygen-regulated invasion protein OrgB	2.30933	0.0001713	SPI-1	SL1344_2849
E1WAB5	orgA	Oxygen-regulated invasion protein OrgA	3.00698	0.0001848	SPI-1	SL1344_2850
A0A0H3NQZ5	prgK	Lipoprotein	3.60874	3.03e-05	SPI-1	SL1344_2851
A0A0H3NGZ3	prgJ	Type III secretion system apparatus	5.27263	0.0002526	SPI-1	SL1344_2852
A0A0H3NF82	prgI	Type III secretion system apparatus	3.85506	5.18e-05	SPI-1	SL1344_2853
A0A0H3NL53	prgH	Type III secretion apparatus component	3.42711	3.03e-05	SPI-1	SL1344_2854
E1WAC0	hilD	Transcriptional regulator hilD	2.96789	0.0016352	SPI-1	SL1344_2855
A0A0H3NF89	hilA	Invasion protein regulator hilA	2.22172	0.0002903	SPI-1	SL1344_2856
A0A0H3NR00	sptP	Type III secretion system effector protein, Inhibits Cdc42 and Rac1 by its GAP activity and MAPK signalling and IL-8 secretion through its tyrosine phosphatase activity sptP	2.98516	3.03e-05	SPI-1	SL1344_2858
E1WAC5	iacP	Probable acyl carrier protein IacP	5.46833	0.0016352	SPI-1	SL1344_2860
E1WAC6	sipA	Cell invasion protein sipA	3.98424	4.11e-05	SPI-1	SL1344_2861
A0A0H3NGZ6	sipD	Pathogenicity island 1 Type III secretion system apparatus-part of the Translocon	3.44026	3.03e-05	SPI-1	SL1344_2862
E1WAC8	sipC	Cell invasion protein SipC	4.00666	3.66e-05	SPI-1	SL1344_2863
A0A0H3NF87	sipB	Pathogenicity island 1 Type III secretion system effector protein	4.13194	3.03e-05	SPI-1	SL1344_2864
A0A0H3NL58	sicA	Type III secretion-associated chaperone	3.89209	3.16e-05	SPI-1	SL1344_2865
A0A0H3NF95	spaS	Type III secretion system secretory apparatus spaS	1.60281	0.0135506	SPI-1	SL1344_2866
A0A0H3NF93	spaP	Type III secretion system secretory apparatus spaP	2.53788	0.0003489	SPI-1	SL1344_2869
A0A0H3NL63	spaO	Surface presentation of antigens protein (Associated with type III secretion and virulence) spaO	4.21092	0.0002526	SPI-1	SL1344_2870
A0A0H3NF97	invJ	Surface presentation of antigens protein (Associated with type III secretion and virulence) invJ	2.8969	0.0016352	SPI-1	SL1344_2871
A0A0H3NGZ8	invC	Secretory apparatus ATP synthase (Associated with virulence) invC	3.63045	4.11e-05	SPI-1	SL1344_2873
A0A0H3NF99	invB	Chaperone protein for type III secretion system effectors invB	3.47289	3.03e-05	SPI-1	SL1344_2874
A0A0H3NL68	invA	Secretory apparatus of type III secretion system invA	2.77898	0.0001278	SPI-1	SL1344_2875
A0A0H3NFA2	invE	Cell invasion protein invE	3.67778	0.0002795	SPI-1	SL1344_2876
A0A0H3NR16	invG	Type III secretion system secretory apparatus invG	3.29789	6.28e-05	SPI-1	SL1344_2877
A0A0H3NH00	invF	AraC-family regulatory protein invF	4.42459	0.0137481	SPI-1	SL1344_2878
E1WAE4	invH	Invasion lipoprotein invH	2.32864	0.0002736	SPI-1	SL1344_2879
A0A0H3NKG5	siiA	Type I secretion-related protein siiA	2.29072	0.0005829	SPI-4	SL1344_4193
A0A0H3NIH1	siiB	Hypothetical integral membrane protein siiB	3.70999	5.18e-05	SPI-4	SL1344_4194
A0A0H3NPA2	siiC	Hypothetical type-I secretion protein siiC	3.42198	4.11e-05	SPI-4	SL1344_4195
A0A0H3NIT9	siiD	Membrane fusion protein (MFP) family protein siiD	3.85286	0.0109414	SPI-4	SL1344_4196
A0A0H3NVH0	siiE	Large repetitive protein siiE	2.84334	0.0002829	SPI-4	SL1344_4197
A0A0H3NKH1	siiF	Hypothetical type-1 secretion protein siiF	6.22245	0.0133699	SPI-4	SL1344_4198
DOWNREGULATED PROTEINS
Accession	Gene_Name	Protein_Description	log2ratio	q-value	Function	Locus
A0A0H3NN23	mgtB	Magnesium transport ATPase, P-type 2 mgtB	-0.697368	0.0138664	Magnesium transport	SL1344_3728
A0A0H3NHI8	mgtC	Protein MgtC	-0.931947	0.0258791	Magnesium transport	SL1344_3729
A0A0H3NJN5	corA	Magnesium transport protein CorA	-0.547761	0.0286104	Magnesium transport	SL1344_3906
A0A0H3NL17	mgtA	Mg(2+) transport ATPase, P-type mgtA	-0.606225	0.014502	Magnesium transport	SL1344_4387
A0A0H3NCQ5	ftsL	Cell division protein FtsL ftsL	-0.664288	0.0406542	Other	SL1344_0121
A0A0H3NAQ3	ycfS	Hypothetical exported protein ycfS	-0.839244	0.0494491	Other	SL1344_1152
A0A0H3NB36	sufB	Uncharacterized protein sufB	-1.88914	0.0020826	Other	SL1344_1304
A0A0H3NG75	orf319	Hypothetical pathogenicity island protein orf319	-0.766536	0.0093747	Other	SL1344_1323
A0A0H3NBY2	oppA	Periplasmic oligopeptide-binding protein (OppA)	-0.544171	0.025413	Other	SL1344_1677
A0A0H3NF20	yejG	Uncharacterized protein yejG	-1.48248	0.0420268	Other	SL1344_2197
A0A0H3NS69	garL	5-keto-4-deoxy-D-glucarate aldolase garL	-0.739387	0.0415002	Other	SL1344_3222
A0A0H3NH07	glpG	Rhomboid protease GlpG	-0.842746	0.0361281	Other	SL1344_3491
A0A0H3NH34	ugpB	Glycerol-3-phosphate-binding periplasmic protein (Fragment) ugpB	-0.913019	0.0196364	Other	SL1344_3523
A0A0H3NHW7	recQ	ATP-dependent DNA helicase recQ	-1.43329	0.0308844	Other	SL1344_3912
A0A0H3NUZ6	sbp	Periplasmic sulphate binding protein sbp	-0.649419	0.0392976	Other	SL1344_4012
A0A0H3NIP3	yjbB	Hypothetical membrane protein yjbB	-0.900045	0.0221971	Other	SL1344_4124
A0A0H3N8R3	phoR	Phosphate regulon sensor protein PhoR phoR	-0.918628	0.0053628	Phosphate regulon	SL1344_0393
A0A0H3NHQ1	phoU	Phosphate-specific transport system accessory protein PhoU	-0.922235	0.0043334	Phosphate regulon	SL1344_3820
A0A0H3NU57	pstB	Phosphate import ATP-binding protein PstB	-0.988481	0.0160886	Phosphate regulon	SL1344_3821
A0A0H3NN94	pstS	Phosphate-binding protein PstS	-1.12653	0.0010747	Phosphate regulon	SL1344_3824
