## Supplementary material for "The expression of virulence increases outer-membrane permeability and sensitivity to envelope stress in *Salmonella* Typhimurium": Table S2

### Sheet: NPN +Ara
Comparison	p val final	test	paired?
ΔhilD pBAD24 Ara+ vs ΔSPI-1 pBAD24 Ara+	0.544604	Mann-Whitney	no
ΔhilD pBAD24 Ara+ vs ΔiagB-invG pBAD24 Ara+	8.016e-06	Mann-Whitney	no
ΔhilD pBAD24 Ara+ vs Δflg pBAD24 Ara+	0.0433758	Mann-Whitney	no
ΔhilD pBAD24 Ara+ vs ΔSPI-4 pBAD24 Ara+	7.3714e-05	Mann-Whitney	no
ΔhilD pBAD24 Ara+ vs ΔiagB-invG Δflg ΔSPI-4 pBAD24 Ara+	0.535552	Mann-Whitney	no
ΔiagB-invG Δflg ΔSPI-4 pBAD24 Ara+ vs ΔiagB-invG pBAD24 Ara+	0.000367112	Mann-Whitney	no
ΔiagB-invG Δflg ΔSPI-4 pBAD24 Ara+ vs Δflg pBAD24 Ara+	0.0229021	Mann-Whitney	no
ΔiagB-invG Δflg ΔSPI-4 pBAD24 Ara+ vs ΔSPI-4 pBAD24 Ara+	0.0011655	Mann-Whitney	no
ΔhilD philA Ara+ vs ΔSPI-1 philA Ara+	6.8799e-05	Mann-Whitney	no
ΔhilD philA Ara+ vs ΔiagB-invG philA Ara+	0.758724	Mann-Whitney	no
ΔhilD philA Ara+ vs Δflg philA Ara+	1.02e-06	Mann-Whitney	no
ΔhilD philA Ara+ vs ΔSPI-4 philA Ara+	5.16e-05	Mann-Whitney	no
ΔhilD philA Ara+ vs ΔiagB-invG Δflg ΔSPI-4 philA Ara+	0.030891	Mann-Whitney	no
ΔiagB-invG Δflg ΔSPI-4 philA Ara+ vs ΔiagB-invG philA Ara+	0.11812	Mann-Whitney	no
ΔiagB-invG Δflg ΔSPI-4 philA Ara+ vs Δflg philA Ara+	0.000102838	Mann-Whitney	no
ΔiagB-invG Δflg ΔSPI-4 philA Ara+ vs ΔSPI-4 philA Ara+	0.0011655	Mann-Whitney	no
pBAD24 Ara+ vs philA Ara+	<1E-06	Wilcoxon	yes
WT pBAD24 Ara+ vs ΔhilD pBAD24 Ara+	0.000244141	Wilcoxon	yes
WT pBAD24 Ara+ vs ΔSPI-1 pBAD24 Ara+	0.000244141	Wilcoxon	yes
WT pBAD24 Ara+ vs ΔiagB-invG pBAD24 Ara+	0.375458	Wilcoxon	yes
WT pBAD24 Ara+ vs ΔflgpBAD24 Ara+	0.00390625	Wilcoxon	yes
WT pBAD24 Ara+ vs ΔSPI-4 pBAD24 Ara+	0.0625	Wilcoxon	yes
WT pBAD24 Ara+ vs ΔiagB-invG Δflg ΔSPI-4 pBAD24 Ara+	0.015625	Wilcoxon	yes
WT philA Ara+ vs ΔhilD philA Ara+	<1E-06	Mann-Whitney	no
WT philA Ara+ vs ΔSPI-1 philA Ara+	<1E-06	Mann-Whitney	no
WT philA Ara+ vs ΔiagB-invG philA Ara+	7.197e-06	Mann-Whitney	no
WT philA Ara+ vs Δflg philA Ara+	0.0168399	Mann-Whitney	no
WT philA Ara+ vs ΔSPI-4 philA Ara+	0.0703913	Mann-Whitney	no
WT philA Ara+ vs ΔiagB-invG Δflg ΔSPI-4 philA Ara+	2.06e-06	Mann-Whitney	no

### Sheet: NPN No Ara
Comparison	p val final	test	paired?
ΔhilD pBAD24 Ara- vs ΔSPI-1 pBAD24 Ara-	0.184606	Mann-Whitney	no
ΔhilD pBAD24 Ara- vs ΔiagB-invG pBAD24 Ara-	1.7612e-05	Mann-Whitney	no
ΔhilD pBAD24 Ara- vs Δflg pBAD24 Ara-	0.040858	Mann-Whitney	no
ΔhilD pBAD24 Ara- vs ΔSPI-4 pBAD24 Ara-	0.0016217	Mann-Whitney	no
ΔhilD pBAD24 Ara- vs ΔiagB-invG Δflg ΔSPI-4 pBAD24 Ara-	1	Mann-Whitney	no
ΔiagB-invG Δflg ΔSPI-4 pBAD24 Ara- vs ΔiagB-invG pBAD24 Ara-	0.000120399	Mann-Whitney	no
ΔiagB-invG Δflg ΔSPI-4 pBAD24 Ara- vs Δflg pBAD24 Ara-	0.0164336	Mann-Whitney	no
ΔiagB-invG Δflg ΔSPI-4 pBAD24 Ara- vs ΔSPI-4 pBAD24 Ara-	0.0011655	Mann-Whitney	no
ΔhilD philA Ara- vs ΔSPI-1 philA Ara-	0.197686	Mann-Whitney	no
ΔhilD philA Ara- vs ΔiagB-invG philA Ara-	0.000417156	Mann-Whitney	no
ΔhilD philA Ara- vs Δflg philA Ara-	0.0122329	Mann-Whitney	no
ΔhilD philA Ara- vs ΔSPI-4 philA Ara-	0.00117942	Mann-Whitney	no
ΔhilD philA Ara- vs ΔiagB-invG Δflg ΔSPI-4 philA Ara-	0.671406	Mann-Whitney	no
ΔiagB-invG Δflg ΔSPI-4 philA Ara- vs ΔiagB-invG philA Ara-	0.00423117	Mann-Whitney	no
ΔiagB-invG Δflg ΔSPI-4 philA Ara- vs Δflg philA Ara-	0.0185109	Mann-Whitney	no
ΔiagB-invG Δflg ΔSPI-4 philA Ara- vs ΔSPI-4 philA Ara-	0.0011655	Mann-Whitney	no
pBAD24 Ara- vs philA Ara-	0.244547	Wilcoxon	yes
WT pBAD24 Ara- vs ΔhilD pBAD24 Ara-	0.00012207	Wilcoxon	yes
WT pBAD24 Ara- vs ΔSPI-1 pBAD24 Ara-	0.000244141	Wilcoxon	yes
WT pBAD24 Ara- vs ΔiagB-invG pBAD24 Ara-	0.193726	Wilcoxon	yes
WT pBAD24 Ara- vs ΔflgpBAD24 Ara-	0.00390625	Wilcoxon	yes
WT pBAD24 Ara- vs ΔSPI-4 pBAD24 Ara-	0.03125	Wilcoxon	yes
WT pBAD24 Ara- vs ΔiagB-invG Δflg ΔSPI-4 pBAD24 Ara-	0.015625	Wilcoxon	yes
WT philA Ara- vs ΔhilD philA Ara-	<1E-06	Mann-Whitney	no
WT philA Ara- vs ΔSPI-1 philA Ara-	<1E-06	Mann-Whitney	no
WT philA Ara- vs ΔiagB-invG philA Ara-	0.157339	Mann-Whitney	no
WT philA Ara- vs Δflg philA Ara-	<1E-06	Mann-Whitney	no
WT philA Ara- vs ΔSPI-4 philA Ara-	0.536591	Mann-Whitney	no
WT philA Ara- vs ΔiagB-invG Δflg ΔSPI-4 philA Ara-	<1E-06	Mann-Whitney	no
