## Supplementary material for "The expression of virulence increases outer-membrane permeability and sensitivity to envelope stress in *Salmonella* Typhimurium": Table S3

### Sheet: Sheet1
		Biological replicate #1			Biological replicate #2
		Sytox Blue*	PI*	Plating**	Sytox Blue*	PI*	Plating**
100mM Tris- 10mM EDTA	WT	24	22.1	63	29.4	30.9	55
	ΔhilD	8.3	7.8	44	9.6	9.2	17
	ΔhilE	32.6	22.7	70	35.1	33.3	71
* Sytox Blue/PI : % of stained cells
** Plating: (CFU (stress) / CFU (control))*100
