## Supplementary material for "The expression of virulence increases outer-membrane permeability and sensitivity to envelope stress in *Salmonella* Typhimurium": Table S4

### Sheet: TE +Ara
Comparison	p val final	test	paired?
ΔhilD pBAD24 Ara+ vs ΔSPI-1 pBAD24 Ara+	0.0090518	Mann-Whitney	no
ΔhilD pBAD24 Ara+ vs ΔiagB-invG pBAD24 Ara+	<1E-06	Mann-Whitney	no
ΔhilD pBAD24 Ara+ vs Δflg pBAD24 Ara+	<1E-06	Mann-Whitney	no
ΔhilD pBAD24 Ara+ vs ΔSPI-4 pBAD24 Ara+	<1E-06	Mann-Whitney	no
ΔhilD pBAD24 Ara+ vs ΔiagB-invG Δflg ΔSPI-4 pBAD24 Ara+	<1E-06	Mann-Whitney	no
ΔiagB-invG Δflg ΔSPI-4 pBAD24 Ara+ vs ΔiagB-invG pBAD24 Ara+	<1E-06	Mann-Whitney	no
ΔiagB-invG Δflg ΔSPI-4 pBAD24 Ara+ vs Δflg pBAD24 Ara+	<1E-06	Mann-Whitney	no
ΔiagB-invG Δflg ΔSPI-4 pBAD24 Ara+ vs ΔSPI-4 pBAD24 Ara+	<1E-06	Mann-Whitney	no
ΔhilD philA Ara+ vs ΔSPI-1 philA Ara+	1.1771e-05	Mann-Whitney	no
ΔhilD philA Ara+ vs ΔiagB-invG philA Ara+	0.00164777	Mann-Whitney	no
ΔhilD philA Ara+ vs Δflg philA Ara+	<1E-06	Mann-Whitney	no
ΔhilD philA Ara+ vs ΔSPI-4 philA Ara+	3.164e-05	Mann-Whitney	no
ΔhilD philA Ara+ vs ΔiagB-invG Δflg ΔSPI-4 philA Ara+	0.584707	Mann-Whitney	no
ΔiagB-invG Δflg ΔSPI-4 philA Ara+ vs ΔiagB-invG philA Ara+	0.0012508	Mann-Whitney	no
ΔiagB-invG Δflg ΔSPI-4 philA Ara+ vs Δflg philA Ara+	<1E-06	Mann-Whitney	no
ΔiagB-invG Δflg ΔSPI-4 philA Ara+ vs ΔSPI-4 philA Ara+	4.2221e-05	Mann-Whitney	no
pBAD24 Ara+ vs philA Ara+	<1E-06	Wilcoxon	yes
WT pBAD24 Ara+ vs ΔhilD pBAD24 Ara+	<1E-06	Wilcoxon	yes
WT pBAD24 Ara+ vs ΔSPI-1 pBAD24 Ara+	0.0625	Wilcoxon	yes
WT pBAD24 Ara+ vs ΔiagB-invG pBAD24 Ara+	0.00126111	Wilcoxon	yes
WT pBAD24 Ara+ vs ΔflgpBAD24 Ara+	0.000488281	Wilcoxon	yes
WT pBAD24 Ara+ vs ΔSPI-4 pBAD24 Ara+	0.587243	Wilcoxon	yes
WT pBAD24 Ara+ vs ΔiagB-invG Δflg ΔSPI-4 pBAD24 Ara+	0.000244141	Wilcoxon	yes
WT philA Ara+ vs ΔhilD philA Ara+	<1E-06	Mann-Whitney	no
WT philA Ara+ vs ΔSPI-1 philA Ara+	<1E-06	Mann-Whitney	no
WT philA Ara+ vs ΔiagB-invG philA Ara+	6.6041e-05	Mann-Whitney	no
WT philA Ara+ vs Δflg philA Ara+	0.157992	Mann-Whitney	no
WT philA Ara+ vs ΔSPI-4 philA Ara+	0.426669	Mann-Whitney	no
WT philA Ara+ vs ΔiagB-invG Δflg ΔSPI-4 philA Ara+	0.43025	Mann-Whitney	no

### Sheet: TE No Ara
Comparison	p val final	test	paired?
ΔiagB-invG Δflg ΔSPI-4 pBAD24 Ara- vs ΔSPI-4 pBAD24 Ara-	<1E-06	Mann-Whitney	no
ΔiagB-invG Δflg ΔSPI-4 pBAD24 Ara- vs ΔiagB-invG pBAD24 Ara-	<1E-06	Mann-Whitney	no
ΔiagB-invG Δflg ΔSPI-4 pBAD24 Ara- vs Δflg pBAD24 Ara-	0.00250225	Mann-Whitney	no
ΔhilD philA Ara- vs ΔSPI-4 philA Ara-	<1E-06	Mann-Whitney	no
ΔhilD philA Ara- vs ΔSPI-1 philA Ara-	0.228762	Mann-Whitney	no
ΔhilD philA Ara- vs ΔiagB-invG Δflg ΔSPI-4 philA Ara-	<1E-06	Mann-Whitney	no
ΔhilD philA Ara- vs ΔiagB-invG philA Ara-	<1E-06	Mann-Whitney	no
ΔhilD philA Ara- vs Δflg philA Ara-	<1E-06	Mann-Whitney	no
ΔhilD pBAD24 Ara- vs ΔSPI-4 pBAD24 Ara-	<1E-06	Mann-Whitney	no
ΔhilD pBAD24 Ara- vs ΔSPI-1 pBAD24 Ara-	0.257064	Mann-Whitney	no
ΔhilD pBAD24 Ara- vs ΔiagB-invG Δflg ΔSPI-4 pBAD24 Ara-	1.194e-06	Mann-Whitney	no
ΔhilD pBAD24 Ara- vs ΔiagB-invG pBAD24 Ara-	<1E-06	Mann-Whitney	no
ΔhilD pBAD24 Ara- vs Δflg pBAD24 Ara-	<1E-06	Mann-Whitney	no
WT philA Ara- vs ΔSPI-4 philA Ara-	0.00743407	Mann-Whitney	no
WT philA Ara- vs ΔSPI-1 philA Ara-	<1E-06	Mann-Whitney	no
WT philA Ara- vs ΔiagB-invG Δflg ΔSPI-4 philA Ara-	<1E-06	Mann-Whitney	no
WT philA Ara- vs ΔiagB-invG philA Ara-	0.00475091	Mann-Whitney	no
WT philA Ara- vs ΔhilD philA Ara-	<1E-06	Mann-Whitney	no
WT philA Ara- vs Δflg philA Ara-	<1E-06	Mann-Whitney	no
WT pBAD24 Ara- vs ΔSPI-4 pBAD24 Ara-	0.0167407	Wilcoxon	yes
WT pBAD24 Ara- vs ΔSPI-1 pBAD24 Ara-	0.0625	Wilcoxon	yes
WT pBAD24 Ara- vs ΔiagB-invG Δflg ΔSPI-4 pBAD24 Ara-	0.00012207	Wilcoxon	yes
WT pBAD24 Ara- vs ΔiagB-invG pBAD24 Ara-	0.260421	Wilcoxon	yes
WT pBAD24 Ara- vs ΔhilD pBAD24 Ara-	<1E-06	Wilcoxon	yes
WT pBAD24 Ara- vs ΔflgpBAD24 Ara-	0.000488281	Wilcoxon	yes
pBAD24 Ara- vs philA Ara-	4.411e-06	Wilcoxon	yes
ΔiagB-invG Δflg ΔSPI-4 philA Ara- vs ΔSPI-4 philA Ara-	<1E-06	Mann-Whitney	no
ΔiagB-invG Δflg ΔSPI-4 philA Ara- vs Δflg philA Ara-	0.0507161	Mann-Whitney	no
ΔiagB-invG Δflg ΔSPI-4 philA Ara- vs ΔiagB-invG philA Ara-	0.0201696	Mann-Whitney	no
