## Supplementary material for "The expression of virulence increases outer-membrane permeability and sensitivity to envelope stress in *Salmonella* Typhimurium": Table S5

### Sheet: Table S5 Strains
Name	Relevant genotype	Background	Collection #	Reference
WT	WT	SL1344 (SB300)		{Hoiseth, 1981 #1124}
ΔhilD	ΔhilD			{Sturm, 2011 #1067}
ΔhilE	ΔhilE			{Sturm, 2011 #1067}
WT PprgH::gfp	WT, PprgH::gfp cat		MSBZ0092	{Sturm, 2011 #1067}
ΔhilD PprgH::gfp	ΔhilD, PprgH::gfp cat		MSBZ0093	{Sturm, 2011 #1067}
ΔhilE PprgH::gfp	ΔhilE, PprgH::gfp cat		MSBZ0094	{Sturm, 2011 #1067}
ΔSPI-1	ΔSPI-1::cat		MSBZ0098	{Diard, 2013 #1308}
ΔiagB-invG	ΔiagB-invG::cat		MSBZ0234	This study
Δflg	Δflg::cat		MSBZ0242	This study
ΔSPI-4	ΔSPI-4::cat		MSBZ0143	This study
ΔiagB-invG Δflg ΔSPI-4	ΔiagB-invG Δflg::aphT ΔSPI-4::cat		MSBZ0397	This study

### Sheet: Plasmids
Plasmid	Genotype	Resistance	Reference
pM965	PrpsM::gfp bla	Amp	{Stecher, 2004 #803}
pBAD24	bla	Amp	{Guzman, 1995 #1157}
philA	Pbad::hilA bla	Amp	{Lostroh, 2000 #1155}
pKD46	Pbad red, gam, exo bla	Amp	{Datsenko, 2000 #51}
pKD3	cat	Cm	{Datsenko, 2000 #51}
pKD4	aphT	Kan	{Datsenko, 2000 #51}
pCP20	flp, bla	Amp	{Datsenko, 2000 #51}
