## Supplementary material for "The expression of virulence increases outer-membrane permeability and sensitivity to envelope stress in *Salmonella* Typhimurium": Table S6

### Sheet: Table S6 Primers
name	sequence
Del_SPI4_up	ATATCAGGAGACAACATGGAAGACGAAAGTAATCCGTGGCTGTGTAGGCTGGAGCTGCTTC
Del_SPI4_dw	CAAGCGCTGCTTATTTTACATTAATAATTTATCCGGAGAACATATGAATATCCTCCTTAG
Ver_SPI4_up	GCGGTAGCGTTCACTTTC
Ver_SPI4_dw	AAGCAGTACCACCTGATAAC
Del_flg_up	CATTTGCGGAGGAGATATGCTCGACAGGCTCGATGCCGCCTTTGTGTAGGCTGGAGCTGCTTC
Del_flg_up	GGCAGCGACTACGTGGACTTGAGCAATTTAAAAGAGATTGTCCATATGAATATCCTCCTTAG
Ver_flg_for	TGAACGGAGCGTGACAAC
Ver_flg_rev	CGTAGCTGATTAGTGATAAAC
Del_iagB-invG_up	TCTGAGAGAGGAGATATGCATTATTTTTTTATCATCGTAATGTGTAGGCTGGAGCTGCTTC
Del_iagB-invG_dw	TCAATTGGCAGACAAATGAAGACACATATTCTTTTGGCCACATATGAATATCCTCCTTAG
Ver iagB up	ATTACCGTTAGTGCTGGTTG
Ver invG up	TTCGCCGCGGAAATTATCAA
Ver_SPI1_up	GTCTGTCAGTTATTACCGC
Ver_SPI1_dw	GGAATTGGTTCAGATCGGC
